# Quantitative genetics of trauma induced mortality in *Drosophila melanogaster*

**DOI:** 10.1101/2025.10.09.681457

**Authors:** Gwanwoou Yun, Ronchen Liu, Nathaniel P. Sharp

## Abstract

Traumatic brain injury is a major cause of chronic neurological impairment worldwide, and there is evidence that both genetic and environmental variation contribute to the likelihood of recovery. Using an insect model of traumatic brain injury, we examined variation in the risk of mortality using quantitative genetic approaches applied previously for life history traits in *Drosophila melanogaster*. We quantified additive genetic variance for mortality risk using a controlled breeding design and found levels of variation consistent with existing data on major fitness components. We found no evidence for inbreeding effects on mortality risk, suggesting that dominance genetic variance makes little contribution to this trait. To explain the high level of standing genetic variation, we considered whether mortality risk depends on the metabolic resources available to an individual, also known as “condition”. We manipulated condition by inducing random mutations and by restricting calories during larval development. We found that reduced condition due to both random mutations and resource limitation significantly increased the risk of mortality following trauma. Among inbred lines, greater mortality risk was associated with lower viability, fecundity and longevity, consistent with an effect of genome-wide genetic quality. Our results suggest that further consideration of individual condition would be valuable for understanding and predicting variation in the outcomes of traumatic brain injury.
