## Supplementary material for "Quantitative genetics of trauma induced mortality in *Drosophila melanogaster*": Table S1

block	sire	dam	N_hit	N_sham	dead_hit	dead_sham	alive_hit	alive_sham
1	1	1	40	40	8	0	32	40
1	1	2	44	44	10	0	34	44
1	1	3	0	0	0	0	0	0
1	2	4	50	49	8	0	42	49
1	2	5	48	48	9	2	39	46
1	2	6	0	0	0	0	0	0
1	3	7	40	40	3	1	37	39
1	3	8	36	36	7	0	29	36
1	3	9	46	45	10	0	36	45
1	4	10	38	38	7	1	31	37
1	4	11	46	44	6	0	40	44
1	4	12	39	39	6	0	33	39
1	5	13	40	40	9	0	31	40
1	5	14	43	43	9	1	34	42
1	5	15	37	37	5	0	32	37
1	6	16	52	51	9	0	43	51
1	6	17	32	32	0	0	32	32
1	6	18	31	31	6	0	25	31
1	7	19	0	0	0	0	0	0
1	7	20	44	43	6	0	38	43
1	7	21	36	36	5	0	31	36
1	8	22	36	35	4	0	32	35
1	8	23	42	42	10	1	32	41
1	8	24	0	0	0	0	0	0
1	9	25	46	45	6	0	40	45
1	9	26	41	40	8	0	33	40
1	9	27	0	0	0	0	0	0
1	10	28	0	0	0	0	0	0
1	10	29	0	0	0	0	0	0
1	10	30	0	0	0	0	0	0
1	11	31	36	35	0	0	36	35
1	11	32	41	40	8	0	33	40
1	11	33	0	0	0	0	0	0
1	12	34	40	40	8	0	32	40
1	12	35	32	31	9	0	23	31
1	12	36	36	36	3	0	33	36
1	13	37	0	0	0	0	0	0
1	13	38	0	0	0	0	0	0
1	13	39	0	0	0	0	0	0
1	14	40	32	31	11	0	21	31
1	14	41	36	36	13	0	23	36
1	14	42	35	35	8	0	27	35
1	15	43	0	0	0	0	0	0
1	15	44	50	49	8	0	42	49
1	15	45	38	38	4	0	34	38
1	16	46	34	34	7	0	27	34
1	16	47	43	42	8	0	35	42
1	16	48	37	36	11	1	26	35
1	17	49	36	35	6	1	30	34
1	17	50	39	39	11	0	28	39
1	17	51	45	45	12	1	33	44
1	18	52	37	36	10	1	27	35
1	18	53	40	39	8	0	32	39
1	18	54	32	32	15	0	17	32
1	19	55	36	35	15	0	21	35
1	19	56	38	37	13	2	25	35
1	19	57	0	0	0	0	0	0
1	20	58	0	0	0	0	0	0
1	20	59	0	0	0	0	0	0
1	20	60	0	0	0	0	0	0
1	21	61	40	40	14	0	26	40
1	21	62	33	33	16	0	17	33
1	21	63	0	0	0	0	0	0
1	22	64	35	35	11	0	24	35
1	22	65	50	49	19	0	31	49
1	22	66	0	0	0	0	0	0
1	23	67	49	49	18	0	31	49
1	23	68	32	32	13	0	19	32
1	23	69	45	44	10	2	35	42
1	24	70	42	41	8	0	34	41
1	24	71	37	36	16	3	21	33
1	24	72	0	0	0	0	0	0
1	25	73	36	36	14	0	22	36
1	25	74	42	41	16	0	26	41
1	25	75	0	0	0	0	0	0
1	26	76	43	42	11	0	32	42
1	26	77	39	40	15	0	24	40
1	26	78	0	0	0	0	0	0
1	27	79	37	36	12	0	25	36
1	27	80	31	31	10	0	21	31
1	27	81	48	47	14	1	34	46
1	28	82	34	33	5	0	29	33
1	28	83	34	33	6	0	28	33
1	28	84	41	40	3	0	38	40
1	29	85	42	41	4	0	38	41
1	29	86	40	40	13	0	27	40
1	29	87	42	42	8	0	34	42
2	30	88	38	38	8	0	30	38
2	30	89	39	39	5	0	34	39
2	30	90	0	0	0	0	0	0
2	31	91	36	35	8	0	28	35
2	31	92	52	51	18	1	34	50
2	31	93	43	42	6	0	37	42
2	32	94	0	0	0	0	0	0
2	32	95	40	40	10	0	30	40
2	32	96	42	41	9	1	33	40
2	33	97	43	43	13	0	30	43
2	33	98	35	36	9	0	26	36
2	33	99	0	0	0	0	0	0
2	34	100	42	41	14	0	28	41
2	34	101	34	34	10	0	24	34
2	34	102	0	0	0	0	0	0
2	35	103	36	36	9	1	27	35
2	35	104	38	37	16	3	22	34
2	35	105	0	0	0	0	0	0
2	36	106	48	48	16	2	32	46
2	36	107	36	36	11	0	25	36
2	36	108	39	39	5	0	34	39
2	37	109	36	36	13	0	23	36
2	37	110	43	44	4	1	39	43
2	37	111	0	0	0	0	0	0
2	38	112	48	48	18	1	30	47
2	38	113	36	36	15	0	21	36
2	38	114	42	41	10	0	32	41
2	39	115	0	0	0	0	0	0
2	39	116	45	45	15	0	30	45
2	39	117	37	37	6	0	31	37
2	40	118	36	35	8	0	28	35
2	40	119	46	46	7	0	39	46
2	40	120	37	36	8	1	29	35
2	41	121	41	41	9	0	32	41
2	41	122	46	45	16	0	30	45
2	41	123	40	40	18	0	22	40
2	42	124	50	59	20	2	30	57
2	42	125	44	43	16	0	28	43
2	42	126	0	0	0	0	0	0
2	43	127	46	46	10	1	36	45
2	43	128	39	39	9	0	30	39
2	43	129	40	39	11	3	29	36
2	44	130	39	38	4	0	35	38
2	44	131	36	36	18	2	18	34
2	44	132	44	44	14	0	30	44
2	45	133	42	41	14	2	28	39
2	45	134	36	35	9	0	27	35
2	45	135	0	0	0	0	0	0
2	46	136	45	44	17	0	28	44
2	46	137	44	44	16	0	28	44
2	46	138	36	36	10	0	26	36
2	47	139	36	35	12	0	24	35
2	47	140	0	0	0	0	0	0
2	47	141	44	43	16	0	28	43
2	48	142	44	44	12	0	32	44
2	48	143	38	38	10	0	28	38
2	48	144	42	42	17	0	25	42
2	49	145	32	32	8	0	24	32
2	49	146	29	29	7	2	22	27
2	49	147	0	0	0	0	0	0
2	50	148	32	32	10	0	22	32
2	50	149	28	28	10	0	18	28
2	50	150	0	0	0	0	0	0
2	51	151	36	35	14	0	22	35
2	51	152	40	40	18	1	22	39
2	51	153	0	0	0	0	0	0
2	52	154	37	37	11	0	26	37
2	52	155	40	40	17	2	23	38
2	52	156	40	40	11	2	29	38
2	53	157	36	36	12	0	24	36
2	53	158	48	47	13	1	35	46
2	53	159	0	0	0	0	0	0
2	54	160	40	40	16	2	24	38
2	54	161	41	40	16	0	25	40
2	54	162	0	0	0	0	0	0
2	55	163	31	30	14	0	17	30
2	55	164	46	45	15	0	31	45
2	55	165	0	0	0	0	0	0
2	56	166	36	36	12	1	24	35
2	56	167	46	46	18	1	28	45
2	56	168	0	0	0	0	0	0
2	57	169	40	40	16	0	24	40
2	57	170	0	0	0	0	0	0
2	57	171	39	38	18	1	21	37
2	58	172	0	0	0	0	0	0
2	58	173	32	32	16	1	16	31
2	58	174	31	30	15	0	16	30
