## Supplementary material for "Quantitative genetics of trauma induced mortality in *Drosophila melanogaster*": Table S2

family	genotype	N_hit	dead_hit	alive_hit	N_sham	dead_sham	alive_sham
1	outbred	23	6	17	25	0	25
2	outbred	24	3	21	25	2	23
3	outbred	24	1	23	25	0	25
4	inbred	24	4	20	25	1	24
5	inbred	25	5	20	23	1	22
6	inbred	24	6	18	25	4	21
7	inbred	25	3	22	25	0	25
8	inbred	23	9	14	25	0	25
9	outbred	25	1	24	25	0	25
10	outbred	24	2	22	24	0	24
11	inbred	25	1	24	25	0	25
12	inbred	25	3	22	25	0	25
13	inbred	25	3	22	25	0	25
14	outbred	25	3	22	24	3	21
15	outbred	20	3	17	18	2	16
16	inbred	22	7	15	25	8	17
17	inbred	25	2	23	24	0	24
18	outbred	24	2	22	25	0	25
19	outbred	24	1	23	25	3	22
20	inbred	25	4	21	25	6	19
21	inbred	25	1	24	25	0	25
22	outbred	24	0	24	24	0	24
23	outbred	24	1	23	25	2	23
24	outbred	25	1	24	25	0	25
25	inbred	24	5	19	25	2	23
26	inbred	24	1	23	24	0	24
27	outbred	25	2	23	25	0	25
28	outbred	23	0	23	25	0	25
29	outbred	25	4	21	25	1	24
30	outbred	25	1	24	25	0	25
31	outbred	24	4	20	25	0	25
32	inbred	25	1	24	24	0	24
33	outbred	24	1	23	25	1	24
34	inbred	24	3	21	25	2	23
35	outbred	25	4	21	25	2	23
36	inbred	25	3	22	25	5	20
37	inbred	25	1	24	25	0	25
38	inbred	25	1	24	25	0	25
39	outbred	22	2	20	24	0	24
40	inbred	25	2	23	25	0	25
41	outbred	24	6	18	25	0	25
42	inbred	25	2	23	25	6	19
43	outbred	25	5	20	24	1	23
44	inbred	25	0	25	25	0	25
45	outbred	25	0	25	25	1	24
46	outbred	25	7	18	25	0	25
47	inbred	23	5	18	25	0	25
48	outbred	25	4	21	25	0	25
49	outbred	25	4	21	25	3	22
50	outbred	25	2	23	25	2	23
51	inbred	20	0	20	20	0	20
52	outbred	25	5	20	25	2	23
53	inbred	25	1	24	24	0	24
54	inbred	25	4	21	24	0	24
55	outbred	25	1	24	25	0	25
56	inbred	25	3	22	25	2	23
57	outbred	24	4	20	25	2	23
58	inbred	25	2	23	25	0	25
59	inbred	25	0	25	23	0	23
60	outbred	25	2	23	25	0	25
61	inbred	25	1	24	24	0	24
62	inbred	25	3	22	24	1	23
63	inbred	25	2	23	25	3	22
64	inbred	25	0	25	25	0	25
65	outbred	25	1	24	25	1	24
66	outbred	25	2	23	25	0	25
67	outbred	25	5	20	25	0	25
68	inbred	25	1	24	24	0	24
