## Supplementary material for "Quantitative genetics of trauma induced mortality in *Drosophila melanogaster*": Table S3

family	treatment	N_hit	dead_hit	alive_hit	N_sham	dead_sham	alive_sham
1	MMS	25	14	11	25	0	25
2	MMS	25	21	4	25	0	25
3	MMS	25	24	1	25	0	25
4	MMS	25	19	6	25	0	25
5	MMS	16	15	1	16	0	16
6	MMS	25	23	2	25	1	24
7	MMS	23	20	3	23	0	23
8	MMS	22	16	6	22	0	22
9	MMS	25	24	1	25	0	25
10	MMS	25	21	4	25	0	25
11	MMS	25	24	1	25	0	25
12	MMS	21	20	1	21	1	20
13	MMS	25	22	3	25	0	25
14	MMS	25	22	3	25	0	25
15	MMS	25	24	1	25	1	24
16	MMS	25	24	1	25	1	24
17	MMS	25	24	1	25	1	24
18	MMS	25	22	3	25	0	25
19	MMS	25	24	1	25	0	25
20	MMS	21	20	1	21	0	21
21	MMS	24	22	2	24	0	24
22	MMS	25	20	5	25	0	25
23	MMS	18	15	3	18	0	18
24	MMS	19	18	1	19	0	19
25	MMS	23	18	5	23	0	23
26	control	21	21	0	21	0	21
27	control	21	14	7	21	0	21
28	control	21	19	2	21	0	21
29	control	25	21	4	25	0	25
30	control	25	20	5	25	0	25
31	control	25	19	6	25	0	25
32	control	23	18	5	23	0	23
33	control	25	17	8	25	2	23
34	control	20	14	6	20	0	20
35	control	19	19	0	19	0	19
36	control	25	19	6	25	0	25
37	control	25	18	7	25	0	25
38	control	20	15	5	20	0	20
39	control	25	23	2	25	0	25
40	control	18	16	2	18	0	18
41	control	25	22	3	25	0	25
42	control	25	24	1	25	1	24
43	control	25	19	6	25	0	25
44	control	25	22	3	25	1	24
45	control	25	17	8	25	0	25
46	control	18	14	4	18	0	18
47	control	20	13	7	20	0	20
48	control	25	23	2	25	0	25
49	control	25	15	10	25	0	25
50	control	20	18	2	20	0	20
