## Supplementary material for "Quantitative genetics of trauma induced mortality in *Drosophila melanogaster*": Table S4

individual	diet	sex	mass
1	high	female	0.33
2	high	female	0.36
3	high	female	0.4
4	high	female	0.47
5	high	female	0.4
6	high	female	0.45
7	high	female	0.4
8	high	female	0.5
9	high	female	0.45
10	high	female	0.46
11	high	female	0.45
12	high	female	0.44
13	high	female	0.37
14	high	female	0.41
15	high	female	0.36
16	high	female	0.37
17	high	female	0.43
18	high	female	0.38
19	high	female	0.39
20	high	female	0.44
21	high	female	0.35
22	high	female	0.38
23	high	female	0.45
24	high	female	0.32
25	high	female	0.32
26	high	female	0.44
27	high	female	0.45
28	high	female	0.47
29	high	female	0.48
30	high	female	0.43
31	high	female	0.45
32	high	female	0.45
33	high	female	0.35
34	high	female	0.43
35	high	female	0.47
36	high	female	0.45
37	high	female	0.5
38	high	female	0.44
39	high	female	0.36
40	high	female	0.42
41	high	female	0.43
42	high	female	0.41
43	high	female	0.38
44	high	female	0.38
45	high	female	0.41
46	high	female	0.4
47	high	female	0.3
48	high	female	0.4
49	high	female	0.46
50	high	female	0.28
51	high	female	0.48
52	low	female	0.33
53	low	female	0.2
54	low	female	0.32
55	low	female	0.32
56	low	female	0.33
57	low	female	0.28
58	low	female	0.33
59	low	female	0.36
60	low	female	0.37
61	low	female	0.36
62	low	female	0.38
63	low	female	0.28
64	low	female	0.31
65	low	female	0.42
66	low	female	0.38
67	low	female	0.31
68	low	female	0.32
69	low	female	0.33
70	low	female	0.38
71	low	female	0.3
72	low	female	0.37
73	low	female	0.37
74	low	female	0.44
75	low	female	0.33
76	low	female	0.38
77	low	female	0.33
78	low	female	0.35
79	low	female	0.35
80	low	female	0.37
81	low	female	0.36
82	low	female	0.31
83	low	female	0.3
84	low	female	0.34
85	low	female	0.33
86	low	female	0.31
87	low	female	0.3
88	low	female	0.28
89	low	female	0.3
90	low	female	0.37
91	low	female	0.34
92	low	female	0.29
93	low	female	0.32
94	low	female	0.26
95	low	female	0.31
96	low	female	0.19
97	low	female	0.22
98	low	female	0.38
99	low	female	0.34
100	low	female	0.35
101	low	female	0.25
102	low	female	0.44
103	high	male	0.27
104	high	male	0.26
105	high	male	0.23
106	high	male	0.24
107	high	male	0.26
108	high	male	0.21
109	high	male	0.23
110	high	male	0.24
111	high	male	0.22
112	high	male	0.24
113	high	male	0.22
114	high	male	0.23
115	high	male	0.21
116	high	male	0.25
117	high	male	0.19
118	high	male	0.23
119	high	male	0.22
120	high	male	0.23
121	high	male	0.23
122	high	male	0.24
123	high	male	0.24
124	high	male	0.25
125	high	male	0.21
126	high	male	0.21
127	high	male	0.22
128	high	male	0.23
129	high	male	0.22
130	high	male	0.23
131	high	male	0.19
132	high	male	0.22
133	high	male	0.26
134	high	male	0.25
135	high	male	0.23
136	high	male	0.24
137	high	male	0.24
138	high	male	0.24
139	high	male	0.24
140	high	male	0.25
141	high	male	0.25
142	high	male	0.21
143	high	male	0.24
144	high	male	0.22
145	high	male	0.24
146	high	male	0.24
147	high	male	0.24
148	high	male	0.25
149	high	male	0.23
150	high	male	0.23
151	high	male	0.26
152	high	male	0.26
153	high	male	0.25
154	low	male	0.24
155	low	male	0.22
156	low	male	0.17
157	low	male	0.19
158	low	male	0.17
159	low	male	0.22
160	low	male	0.17
161	low	male	0.2
162	low	male	0.19
163	low	male	0.19
164	low	male	0.19
165	low	male	0.15
166	low	male	0.2
167	low	male	0.21
168	low	male	0.22
169	low	male	0.22
170	low	male	0.18
171	low	male	0.18
172	low	male	0.17
173	low	male	0.21
174	low	male	0.18
175	low	male	0.19
176	low	male	0.2
177	low	male	0.2
178	low	male	0.21
179	low	male	0.19
180	low	male	0.17
181	low	male	0.15
182	low	male	0.13
183	low	male	0.17
184	low	male	0.21
185	low	male	0.18
186	low	male	0.21
187	low	male	0.17
188	low	male	0.11
189	low	male	0.17
190	low	male	0.24
191	low	male	0.24
192	low	male	0.19
193	low	male	0.23
194	low	male	0.2
195	low	male	0.22
196	low	male	0.22
197	low	male	0.25
198	low	male	0.19
199	low	male	0.21
200	low	male	0.19
201	low	male	0.21
202	low	male	0.2
203	low	male	0.22
204	low	male	0.24
