## Supplementary material for "Quantitative genetics of trauma induced mortality in *Drosophila melanogaster*": Table S5

vial	diet	treatment	total	dead	alive
1	high	hit	29	7	22
2	high	hit	29	1	28
3	high	hit	30	4	26
4	high	hit	30	6	24
5	high	hit	30	6	24
6	high	hit	30	7	23
7	high	hit	30	1	29
8	high	hit	30	4	26
9	high	hit	30	5	25
10	high	hit	30	2	28
11	high	hit	30	3	27
12	high	hit	30	3	27
13	high	hit	30	6	24
14	high	hit	30	5	25
15	high	hit	30	5	25
16	high	hit	30	7	23
17	high	hit	30	5	25
18	high	hit	30	2	28
19	high	hit	30	3	27
20	high	hit	28	1	27
21	high	hit	30	4	26
22	high	hit	30	12	18
23	high	hit	29	5	24
24	high	hit	30	11	19
25	high	hit	30	3	27
26	high	hit	30	12	18
27	high	hit	29	9	20
28	high	hit	30	7	23
29	high	hit	29	1	28
30	high	hit	30	14	16
31	high	hit	30	5	25
32	high	hit	30	8	22
33	high	hit	30	10	20
34	high	hit	30	7	23
35	high	hit	30	5	25
36	high	hit	30	7	23
37	high	hit	30	8	22
38	high	hit	29	9	20
39	high	sham	30	1	29
40	high	sham	30	0	30
41	high	sham	30	0	30
42	high	sham	30	0	30
43	high	sham	30	0	30
44	high	sham	30	0	30
45	high	sham	29	0	29
46	high	sham	30	1	29
47	high	sham	30	0	30
48	high	sham	30	1	29
49	high	sham	30	0	30
50	high	sham	30	0	30
51	high	sham	30	2	28
52	high	sham	30	2	28
53	high	sham	30	2	28
54	high	sham	30	0	30
55	high	sham	30	1	29
56	high	sham	30	1	29
57	high	sham	30	0	30
58	high	sham	30	1	29
59	high	sham	30	1	29
60	high	sham	29	0	29
61	high	sham	30	0	30
62	high	sham	30	0	30
63	high	sham	30	1	29
64	high	sham	29	3	26
65	high	sham	30	0	30
66	high	sham	30	1	29
67	high	sham	30	2	28
68	high	sham	30	0	30
69	low	hit	30	21	9
70	low	hit	29	16	13
71	low	hit	30	19	11
72	low	hit	29	12	17
73	low	hit	30	21	9
74	low	hit	30	18	12
75	low	hit	30	18	12
76	low	hit	29	19	10
77	low	hit	30	14	16
78	low	hit	30	14	16
79	low	hit	30	14	16
80	low	hit	30	19	11
81	low	hit	30	23	7
82	low	hit	30	16	14
83	low	hit	30	20	10
84	low	hit	30	11	19
85	low	hit	30	21	9
86	low	hit	29	23	6
87	low	hit	30	17	13
88	low	hit	30	24	6
89	low	hit	30	20	10
90	low	hit	30	20	10
91	low	hit	30	16	14
92	low	hit	30	15	15
93	low	hit	30	17	13
94	low	hit	30	11	19
95	low	hit	30	16	14
96	low	hit	30	19	11
97	low	hit	30	22	8
98	low	hit	30	17	13
99	low	hit	30	17	13
100	low	hit	30	17	13
101	low	hit	30	20	10
102	low	hit	30	22	8
103	low	hit	30	17	13
104	low	hit	30	30	0
105	low	hit	30	14	16
106	low	hit	30	22	8
107	low	hit	30	24	6
108	low	hit	30	23	7
109	low	hit	29	22	7
110	low	hit	30	21	9
111	low	hit	30	12	18
112	low	hit	30	6	24
113	low	sham	30	0	30
114	low	sham	30	0	30
115	low	sham	30	0	30
116	low	sham	30	1	29
117	low	sham	30	0	30
118	low	sham	30	1	29
119	low	sham	30	0	30
120	low	sham	30	0	30
121	low	sham	28	0	28
122	low	sham	30	0	30
123	low	sham	30	0	30
124	low	sham	30	1	29
125	low	sham	30	1	29
126	low	sham	30	0	30
127	low	sham	30	0	30
128	low	sham	30	0	30
129	low	sham	30	1	29
130	low	sham	30	0	30
131	low	sham	30	0	30
132	low	sham	29	0	29
133	low	sham	30	0	30
134	low	sham	30	0	30
135	low	sham	30	0	30
136	low	sham	29	0	29
137	low	sham	29	0	29
138	low	sham	28	1	27
139	low	sham	28	0	28
140	low	sham	30	1	29
141	low	sham	30	0	30
142	low	sham	30	0	30
143	low	sham	30	0	30
144	low	sham	30	0	30
145	low	sham	30	0	30
146	low	sham	30	0	30
147	low	sham	30	0	30
148	low	sham	30	0	30
149	low	sham	30	0	30
150	low	sham	30	0	30
151	low	sham	30	0	30
152	low	sham	29	1	28
153	low	sham	30	0	30
154	low	sham	30	0	30
155	low	sham	30	0	30
